# Ensemble-based genome-scale modeling predicts metabolic differences between macrophage subtypes in colorectal cancer

**DOI:** 10.1101/2023.03.09.532000

**Authors:** Patrick E. Gelbach, Stacey D. Finley

## Abstract

Colorectal cancer (CRC) shows high incidence and mortality, partly due to the tumor microenvironment, which is viewed as an active promoter of disease progression. Macrophages are among the most abundant cells in the tumor microenvironment. These immune cells are generally categorized as M1, with inflammatory and anti-cancer properties, or M2, which promote tumor proliferation and survival. Although the M1/M2 subclassification scheme is strongly influenced by metabolism, the metabolic divergence between the subtypes remains poorly understood. Therefore, we generated a suite of computational models that characterize the M1- and M2-specific metabolic states. Our models show key differences between the M1 and M2 metabolic networks and capabilities. We leverage the models to identify metabolic perturbations that cause the metabolic state of M2 macrophages to more closely resemble M1 cells. Overall, this work increases understanding of macrophage metabolism in CRC and elucidates strategies to promote the metabolic state of anti-tumor macrophages.
