## Supplementary Materials for "Ensemble-based genome-scale modeling predicts metabolic differences between macrophage subtypes in colorectal cancer"

### Sheet: Table S1  Metabolic Tasks
Oxidative phosphorylation via NADHcoenzyme Q oxidoreductase (COMPLEX I)
Oxidative phosphorylation via succinatecoenzyme Q oxidoreductase (COMPLEX II)
Krebs cycle oxidative decarboxylation of pyruvate
Krebs cycle NADH generation
ATP regeneration from glucose (normoxic conditions) glycolysis + krebs cycle
ATP generation from glucose (hypoxic conditions) glycolysis
Reactive oxygen species detoxification (H2O2 to H2O)
Presence of the thioredoxin system through the thioredoxin reductase activity
Inosine monophosphate synthesis (IMP)
Cytidine triphosphate synthesis (CTP)
Guanosine triphosphate synthesis (GTP)
Uridine triphosphate synthesis (UTP)
Deoxyadenosine triphosphate synthesis (dATP)
Deoxycytidine triphosphate synthesis (dCTP)
Deoxyguanosine triphosphate synthesis (dGTP)
Deoxyuridine triphosphate synthesis (dUTP)
Deoxythymidine triphosphate synthesis (dTTP)
AMP salvage from adenine
IMP salvage from hypoxanthine
GMP salvage from guanine
3Phospho5adenylyl sulfate synthesis
Degradation of adenine to urate
Degradation of guanine to urate
Degradation of uracil
Gluconeogenesis from pyruvate
Gluconeogenesis from Lactate
Gluconeogenesis from Glycerol
Gluconeogenesis from Alanine
Gluconeogenesis from Glutamine
Glucose to lactate conversion
Malate to pyruvate conversion
Synthesis of fructose6phosphate from erythrose4phosphate (HMP shunt)
Synthesis of ribose5phosphate
Glycogen biosynthesis
Glycogen degradation
Fructose to glucose conversion (via fructose6phosphate)
UDPglucose synthesis
UDPgalactose synthesis
UDPglucuronate synthesis
GDPLfucose synthesis
Mannose degradation (to fructose6phosphate)
GDPmannose synthesis
UDPNacetyl Dgalactosamine synthesis
CMPNacetylneuraminate synthesis
NAcetylglucosamine synthesis
Glucuronate synthesis (via udpglucose)
(R)3Hydroxybutanoate synthesis
Synthesis of inositol
Inositol as input for glucuronatexylulose pathway
Synthesis of phosphatidylinositol from inositol
Conversion of 1phosphatidyl1Dmyoinositol 4,5bisphosphate to 1Dmyoinositol 1,4,5trisphosphate
Link between glyoxylate metabolism and pentose phosphate pathway (Xylulose to glycolate)
Synthesis of methylglyoxal
Alanine synthesis
Alanine degradation
Arginine synthesis
Arginine degradation
Synthesis of arginine from glutamine
Synthesis of nitric oxide from arginine
Synthesis of aspartate from glutamine
Synthesis of creatine from arginine
Asparagine synthesis
Asparagine degradation
Aspartate synthesis
Aspartate degradation
Conversion of aspartate to arginine
Conversion of asparate to asparagine
betaAlanine synthesis
betaAlanine degradation
Cysteine synthesis (need serine and methionine)
Cysteine degradation
Glutamate synthesis
Glutamate degradation
Conversion of glutamate to glutamine
Conversion of glutamate to proline
Glutamine synthesis
Glutamine degradation
Glutaminolysis (glutamine to lactate)
Glycine synthesis
Glycine degradation
Histidine degradation
Homocysteine synthesis (need methionine)
Isoleucine degradation
Leucine degradation
Lysine degradation
Methionine degradation
SadenosylLmethionine synthesis
Ornithine degradation
Synthesis of ornithine from glutamine
Synthesis of spermidine from ornithine
Serine synthesis
Serine degradation
Phenylalanine degradation
Proline synthesis
Proline degradation
Threonine degradation
Tryptophan degradation
Tyrosine degradation
Valine degradation
Valine to succinylcoA
HydroxymethylglutarylCoA synthesis
Cholesterol synthesis
Acetoacetate synthesis
Mevalonate synthesis
Phosphatidylcholine synthesis
Phosphatidylethanolamine synthesis
Phosphatidylserine synthesis
Phosphatidylinositol synthesis
Cardiolipin synthesis
Triacylglycerol synthesis
Sphingomyelin synthesis
Ceramide synthesis
Palmitate synthesis
Palmitate degradation
Palmitolate synthesis
Palmitolate degradation
cisvaccenic acid synthesis
cisvaccenic acid degradation
Elaidate synthesis
Elaidate degradation
Linolenate degradation
Linoleate degradation
gammaLinolenate synthesis
gammaLinolenate degradation
Arachidonate synthesis
Arachidonate degradation
Synthesis of malonylcoa
Synthesis of palmitoylCoA
Synthesis of galactosyl glucosyl ceramide (link with ganglioside metabolism)
Synthesis of glucocerebroside
Synthesis of globoside (link with globoside metabolism)
NAD synthesis from nicotinamide
FAD synthesis
Synthesis of coenzyme A
Synthesis of ubiquinone from tyrosine
Heme synthesis

### Sheet: Table S2 FEA Analysis
	Not significant	Significant in M1 only	Significant in M2 only	Significant in M1 and M2
	Alanine and aspartate metabolism	Folate metabolism	Aminosugar metabolism	Androgen and estrogen synthesis and metabolism
	Alkaloid synthesis	Glutamate metabolism	C5-branched dibasic acid metabolism	Arachidonic acid metabolism
	Arginine and proline metabolism	Glutathione metabolism	Eicosanoid metabolism	Bile acid synthesis
	Beta-Alanine metabolism	Glycosphingolipid metabolism	Transport, nuclear	Blood group synthesis
	Butanoate metabolism	Glyoxylate and dicarboxylate metabolism		Chondroitin sulfate degradation
	Cholesterol metabolism	Pentose phosphate pathway		Chondroitin synthesis
	CoA catabolism	Propanoate metabolism		Citric acid cycle
	CoA synthesis	Purine synthesis		Cytochrome metabolism
	D-alanine metabolism	Pyrimidine synthesis		Drug metabolism
	Fructose and mannose metabolism	Tetrahydrobiopterin metabolism		Fatty acid synthesis
	Galactose metabolism	Transport, lysosomal		Glycerophospholipid metabolism
	Glycine, serine, alanine, and threonine metabolism	Ubiquinone synthesis		Glycolysis/gluconeogenesis
	Heme degradation	Urea cycle		Heparan sulfate degradation
	Heme synthesis	Vitamin A metabolism		Histidine metabolism
	Hippurate metabolism	Fatty acid oxidation		Keratan sulfate degradation
	Hyaluronan metabolism			Keratan sulfate synthesis
	Inositol phosphate metabolism			Linoleate metabolism
	Leukotriene metabolism			N-glycan metabolism
	Lysine metabolism			N-glycan synthesis
	Methionine and cysteine metabolism			Nucleotide interconversion
	Miscellaneous			Peptide metabolism
	N-glycan degradation			Phosphatidylinositol phosphate metabolism
	NAD metabolism			Purine catabolism
	Nucleotide metabolism			Pyruvate metabolism
	Nucleotide salvage pathway			Sphingolipid metabolism
	Nucleotide sugar metabolism			Steroid metabolism
	O-glycan metabolism			Transport, endoplasmic reticular
	Oxidative phosphorylation			Transport, mitochondrial
	Phenylalanine metabolism			Vitamin D metabolism
	Pyrimidine catabolism			Dietary fiber binding
	R group synthesis
	ROS detoxification
	Squalene and cholesterol synthesis
	Starch and sucrose metabolism
	Taurine and hypotaurine metabolism
	Thiamine metabolism
	Transport, extracellular
	Transport, golgi apparatus
	Transport, peroxisomal
	Triacylglycerol synthesis
	Tryptophan metabolism
	Tyrosine metabolism
	Valine, leucine, and isoleucine metabolism
	Vitamin B2 metabolism
	Vitamin B6 metabolism
	Vitamin C metabolism
	Vitamin E metabolism

### Sheet: Figure S1
A.											C.
B.
